# pylimma: a faithful, AnnData-native Python port of R limma for differential expression analysis

**DOI:** 10.64898/2026.07.06.736732

**Authors:** JF Mulvey

## Abstract

*pylimma* is a faithful Python port of *limma*, intended to bring one of the most widely used tools for differential expression analysis to the developing Python ecosystem for transcriptomics and proteomics. We validated *pylimma* against the existing R implementation through 227 function-level comparisons and across six real world datasets spanning microarray, RNAseq, proteomics and single-cell transcriptomics. *pylimma* reproduces *limma*’s numerical output to a median agreement of 13 significant figures and calls identical sets of differentially expressed features and gene sets. This supports its use as a drop-in replacement for the R implementation.
