## Supplementary material for "pylimma: a faithful, AnnData-native Python port of R limma for differential expression analysis": Table S1

category	r_function	scope_reason	comment
Linear modelling	uniqueTargets	Microarray-specific (two-colour)	Builds a target/level vector from a Cy3/Cy5 targets frame.
voom / precision weights	wtarea	Microarray-specific (two-colour)	Weight function based on spot area on a spotted microarray.
voom / precision weights	wtflags	Microarray-specific (two-colour)	Weight function based on GenePix-style spot-quality flags.
voom / precision weights	printtipWeights	Microarray-specific (two-colour)	Sub-array quality weights from print-tip groups; obsolete on modern platforms.
voom / precision weights	beadCountWeights	Microarray-specific (Illumina)	Per-probe bead-count weights specific to Illumina BeadChip microarrays.
Normalisation / background	normalizeWithinArrays	Microarray-specific (two-colour)	Within-array M-value normalisation; inherently two-channel.
Normalisation / background	normalizeForPrintorder	Microarray-specific (two-colour)	Trend correction along print order on a spotted microarray.
Normalisation / background	normalizeRobustSpline	Microarray-specific (two-colour)	Within-array shrunk-spline normalisation for spotted microarrays.
Normalisation / background	normalizeMedianAbsValues	Microarray-specific (two-colour)	Scale normalisation of an M-value matrix; inherently two-channel.
Normalisation / background	kooperberg	Microarray-specific (two-colour)	Kooperberg model-based background correction for GenePix two-colour data.
Normalisation / background	plotPrintorder	Microarray-specific (two-colour)	Diagnostic plot for print-order trend on a spotted microarray.
Normalisation / background	nec	Microarray-specific (Illumina)	NormExp background correction using Illumina BeadChip negative control probes.
Normalisation / background	neqc	Microarray-specific (Illumina)	Wrapper over nec plus quantile normalisation using Illumina control probes.
Gene-set testing	getGeneKEGGLinks	External REST API	Live KEGG REST client. Use a dedicated Python KEGG client.
Gene-set testing	getKEGGPathwayNames	External REST API	Live KEGG REST client. Use a dedicated Python KEGG client.
Diagnostic plotting	plotPrintTipLoess	Microarray-specific (two-colour)	MA plots by print-tip group on a spotted microarray.
Diagnostic plotting	imageplot	Microarray-specific (two-colour)	Spatial layout plot of statistics on the array's physical grid.
Diagnostic plotting	imageplot3by2	Microarray-specific (two-colour)	Writes a 3x2 grid of imageplots to a file; same scope as imageplot.
Diagnostic plotting	plotFB	Microarray-specific (two-colour)	Foreground-vs-background plot.
Two-colour microarray containers	RGList	Microarray-specific (two-colour)	Red/green raw two-colour container.
Two-colour microarray containers	MAList	Microarray-specific (two-colour)	M-value/A-value two-colour container.
Two-colour microarray containers	EListRaw	S4 wrapper class	Raw single-channel intensity container (used by the Illumina pipeline). Not ported because pylimma replaces R's S4 wrapper hierarchy with dict subclasses.
Two-colour microarray containers	subsetListOfArrays	S4 wrapper class	Generic S4 subsetting machinery for limma's list-of-arrays classes. pylimma uses pandas / numpy slicing on its dict-subclass containers.
Two-colour microarray containers	mergeScansRG	Microarray-specific (two-colour)	Merge multiple scans of two-colour arrays.
Two-colour microarray containers	designI2A	Microarray-specific (two-colour)	Build A-value design matrix from a separate-channel design.
Two-colour microarray containers	designI2M	Microarray-specific (two-colour)	Build M-value design matrix from a separate-channel design.
Two-colour microarray containers	intraspotCorrelation	Microarray-specific (two-colour)	Estimate within-spot Cy3/Cy5 correlation.
Two-colour microarray containers	lmscFit	Microarray-specific (two-colour)	Fit linear models on individual log-intensities for two-colour arrays.
Two-colour microarray containers	targetsA2C	Microarray-specific (two-colour)	Convert array-level targets frame to channel-level.
Microarray I/O	read.maimages	Microarray-specific (two-colour)	Two-colour scanner image-file reader.
Microarray I/O	read.imagene	Microarray-specific (two-colour)	ImaGene file format reader (two-colour spotted microarray scanner).
Microarray I/O	read.ilmn	Microarray-specific (Illumina)	Illumina BeadChip summary-probe profile file reader.
Microarray I/O	read.idat	Microarray-specific (Illumina)	Illumina BeadChip IDAT binary reader.
Microarray I/O	readGAL	Microarray-specific (two-colour)	GAL spot-list file reader.
Microarray I/O	readSpotTypes	Microarray-specific (two-colour)	Spot-types table reader.
Microarray I/O	readTargets	Microarray-specific (two-colour)	Two-colour targets frame reader; modern Python pipelines use pandas.read_csv directly.
Microarray I/O	readGPRHeader	Microarray-specific (two-colour)	GenePix Results header parser (two-colour scanner format).
Microarray I/O	readGenericHeader	Microarray-specific (two-colour)	Generic header parser used by the two-colour readers.
Microarray I/O	readImaGeneHeader	Microarray-specific (two-colour)	ImaGene header parser (two-colour scanner format).
Microarray I/O	readSMDHeader	Microarray-specific (two-colour)	Stanford Microarray Database header parser (two-colour archive format).
Microarray I/O	getLayout	Microarray-specific (two-colour)	Print-tip layout from a GAL file.
Microarray I/O	controlStatus	Microarray-specific (two-colour)	Identify control spots from a spot-types table.
Microarray I/O	sampleInfoFromGEO	External REST API	Live GEO REST client. Use a dedicated Python GEO client.
Microarray I/O	alias2Symbol	Annotation database lookup	Gene-symbol alias lookup against a local annotation database. Better served by mygene / pyensembl.
